# A Unified Framework to Analyze Transposable Element Insertion Polymorphisms using Graph Genomes

**DOI:** 10.1101/2023.09.11.557209

**Authors:** Cristian Groza, Xun Chen, Travis J. Wheeler, Guillaume Bourque, Clément Goubert

**Affiliations:** Quantitative Life Sciences, McGill University, Montréal, QC, Canada; Institute for the Advanced Study of Human Biology (ASHBi), Kyoto University, Kyoto, Japan; R. Ken Coit College of Pharmacy, University of Arizona, Tucson, AZ, USA; Canadian Centre for Computational Genomics, McGill University, Montréal, QC, Canada; Victor Phillip Dahdaleh Institute of Genomic Medicine at McGill University, Montréal, QC, Canada; Human Genetics, McGill University, Montréal, QC, Canada

**Author notes:** R. Ken Coit College of Pharmacy, University of Arizona, Tucson, AZ, USA.

**Keywords:** Transposable elements, insertion polymorphism, graph genomes, structural variation, genotyping, genome evolution

## Abstract

Transposable Elements are ubiquitous mobile DNA sequences evolving among their hosts’ genomes, generating insertion polymorphisms that contribute to genomic diversity. We present GraffiTE, a flexible pipeline to analyze polymorphic mobile elements. By integrating state-of-the-art structural variant detection algorithms and graph genomes, GraffiTE identifies polymorphic mobile elements from genomic assemblies and/or long-read sequencing data, and genotypes these variants using short or long read sets. Benchmarking on simulated and real datasets reports high precision and recall rates. GraffiTE is designed to allow non-expert users to perform comprehensive analyses, including in models with limited transposable element knowledge and is compatible with various sequencing technologies. GraffiTE is freely available at https://github.com/cgroza/GraffiTE. Here, we demonstrate the versatility of GraffiTE by analyzing human, *Drosophila melanogaster,* maize, and *Cannabis sativa* pangenome data. These analyses reveal the landscapes of polymorphic mobile elements and their frequency variations across individuals, strains, and cultivars.
