## Supplementary Table 1 for "A Unified Framework to Analyze Transposable Element Insertion Polymorphisms using Graph Genomes"

### Sheet: Table S1
Supplementary Table 1 A: Combinations of SV search and genotyping coverages performed for GraffiTE and other methods evaluation
			pME search coverage
			NA	5X	10X	20X	30X
	pME genotyping coverage	NA		GT-sn GT-sv-sn TLDR	GT-sn GT-sv-sn TLDR	GT-sn GT-sv-sn TLDR	GT-sn GT-sv-sn TLDR
		5X	GT-sv	MELT2 MEGAnE
		10X	GT-sv		MELT2 MEGAnE
		20X	GT-sv			MELT2 MEGAnE
		30X	GT-sv-PG GT-sv-GA				GT-sn-PG GT-sn-GA GT-sv-sn-PG GT-sv-sn-GA MELT2 MEGAnE	<-- Runs on this row were used for genotyping evaluation
Supplementary Table 1 B: Methods' acronyms legend
Acronym	Color	Description
GT-sn		GraffiTE / Sniffles (SV from long-reads)
GT-sv-sn		GraffiTE / Svim-Sniffles (SV from assemblies and long-reads)
GT-sv		GraffiTE / Svim (SV from alternative assemblies)
GT-sn-PG		GraffiTE / Sniffles (SV from long-reads) + Pangenie (short-reads graph-genotyping)
GT-sv-sn-PG		GraffiTE / Svim-Sniffles (SV from assemblies and long-reads) + Pangenie (short-reads graph-genotyping)
GT-sv-PG		GraffiTE / Svim (SV from alternative assemblies) + Pangenie (short-reads graph-genotyping)
GT-sn-GA		GraffiTE / Sniffles (SV from long-reads) + Graphaligner (long-reads graph-genotyping)
GT-sv-sn-GA		GraffiTE / Svim-Sniffles (SV from assemblies and long-reads) + Graphaligner (long-reads graph-genotyping)
GT-sv-GA		GraffiTE / Svim (SV from alternative assemblies) + Graphaligner (long-reads graph-genotyping)
TLDR		Non-reference pME detection from long-reads (no genotyping)
MELT2		pME detection and genotyping from short-reads
MEGAnE		pME detection and genotyping from short-reads
