## Supplementary Table 2 for "A Unified Framework to Analyze Transposable Element Insertion Polymorphisms using Graph Genomes"

### Sheet: S2
Supplementary Table 2: Manual comparison between Rech et al., 2022 pME predictions and GraffiTE output for 94 insertions predicted by Rech et al. and not found in GraffiTE results using the sveval package
Rech chr	Rech start	Rech stop	Rech dm6 name	Rech median size	Rech type	conclusion	example figure	comments		GraffiTE chr	GraffiTE POS	GT POS+1	found in GraffiTE VCF:	distance from Rech (bp)	GraffiTE VCF INFO field
NC_004354.4	10418545	10418546	X_10418545_10418545_Transpac	5275	INS	FILTER		did not pass annotation filters		NC_004354.4	10418541	10418542	GT-sv	4	SUPP=1;SUPP_VEC=000000000000000000100000000000;SVLEN=5274;SVTYPE=INS;SVMETHOD=SURVIVOR1.0.7;CHR2=NC_004354.4;END=10418541;CIPOS=0,0;CIEND=0,0;STRANDS=+-
NT_033778.4	19543746	19543747	2R_19543746_19543746_jockey	253	INS	FILTER		did not pass annotation filters		NT_033778.4	19543714	19543715	GT-sv	32	SUPP=1;SUPP_VEC=000000000000001000000000000000;SVLEN=329;SVTYPE=INS;SVMETHOD=SURVIVOR1.0.7;CHR2=NT_033778.4;END=19543714;CIPOS=0,0;CIEND=0,0;STRANDS=+-
NT_033779.5	1283554	1283555	2L_1283554_1283554_Quasimodo	7362	INS	FILTER		did not pass annotation filters		NT_033779.5	1283551	1283552	GT-sv	3	SUPP=2;SUPP_VEC=000000000000001000000000010000;SVLEN=7367;SVTYPE=INS;SVMETHOD=SURVIVOR1.0.7;CHR2=NT_033779.5;END=1283551;CIPOS=0,0;CIEND=-376,0;STRANDS=+-
NT_033779.5	12811457	12811458	2L_12811457_12811457_17-6	7482	INS	FILTER		did not pass annotation filters		NT_033779.5	12811457	12811458	GT-sv	0	SUPP=1;SUPP_VEC=000100000000000000000000000000;SVLEN=7827;SVTYPE=INS;SVMETHOD=SURVIVOR1.0.7;CHR2=NT_033779.5;END=12811457;CIPOS=0,0;CIEND=0,0;STRANDS=+-
NC_004354.4	6627235	6627236	X_6627235_6627235_roo	426	INS	MATCH		GT much larger		NC_004354.4	6627239	6627240	GT-sv-sn_pangenome	4	n_hits=1;fragmts=2;match_lengths=9204;repeat_ids=con48_roo;matching_classes=Unknown;RM_hit_strands=C;RM_hit_IDs=189910/189911;total_match_length=9204;total_match_span=0.999891;TSD=AATAACTT,AATAACTT
NC_004354.4	8995329	8995330	X_8995329_8995329_Blastopia	266	INS	MATCH		Blastopia not in MCTE, flea instead		NC_004354.4	8995325	8995326	GT-sv-sn_pangenome	4	n_hits=1;fragmts=1;match_lengths=264;repeat_ids=con15_flea;matching_classes=Unknown;RM_hit_strands=C;RM_hit_IDs=104888;total_match_length=264;total_match_span=0.981413;TSD=tatatatATA,tatacatata
NC_004354.4	9825932	9825933	X_9825932_9825932_roo	8061	INS	MATCH		roo in jockey		NC_004354.4	9825919	9825920	GT-sv-sn_pangenome	13	n_hits=3;fragmts=1,3,1;match_lengths=1700,8066,3315;repeat_ids=con20_jockey,con48_roo,con20_jockey;matching_classes=Unknown,Unknown,Unknown;RM_hit_strands=C,+,C;RM_hit_IDs=107631,107632/107633/107634,107635;total_match_length=13077;total_match_span=0.997559
NC_004354.4	16189319	16189320	X_16189319_16189319_mdg3	265	INS	MATCH		GT much larger		NC_004354.4	16189321	16189322	GT-sv-sn_pangenome	2	n_hits=1;fragmts=2;match_lengths=5486;repeat_ids=con26_mdg3;matching_classes=Unknown;RM_hit_strands=C;RM_hit_IDs=169092/169093;total_match_length=5486;total_match_span=0.99818
NT_033777.3	7837437	7837438	3R_7837437_7837437_Tabor	7329	INS	MATCH		> 30bp sveval		NT_033777.3	7837126	7837127	GT-sv-sn_pangenome	311	n_hits=1;fragmts=1;match_lengths=7329;repeat_ids=con45_Tabor;matching_classes=Unknown;RM_hit_strands=C;RM_hit_IDs=40948;total_match_length=7329;total_match_span=0.999182
NT_033777.3	9502694	9502695	3R_9502694_9502694_P-element	1176	INS	MATCH		> 30bp sveval		NT_033777.3	9502589	9502590	GT-sv-sn_pangenome	105	n_hits=1;fragmts=2;match_lengths=1187;repeat_ids=con33_P-element;matching_classes=Unknown;RM_hit_strands=+;RM_hit_IDs=165791/165792;total_match_length=1187;total_match_span=0.990818
NT_033777.3	10126572	10126573	3R_10126572_10126572_roo	16863	INS	MATCH		n_hits > 1		NT_033777.3	10126572	10126573	GT-sv-sn_pangenome	0	n_hits=2;fragmts=4,2;match_lengths=8169,9121;repeat_ids=con48_roo,con48_roo;matching_classes=Unknown,Unknown;RM_hit_strands=+,+;RM_hit_IDs=41892/41893/41894/41895,41896/41897;total_match_length=16863;total_match_span=0.999763
NT_033777.3	12622325	12622326	3R_12622325_12622327_Blastopia	2651	INS	MATCH		Blastopia not in MCTE, not recognized at filtering					MUN-015.vcf (individual GT-sv)
NT_033777.3	12757562	12757563	3R_12757562_12757562_H	2961	INS	MATCH		> 30bp sveval		NT_033777.3	12757620	12757621	GT-sv-sn_pangenome	58	n_hits=1;fragmts=1;match_lengths=2929;repeat_ids=con43_H;matching_classes=Unknown;RM_hit_strands=+;RM_hit_IDs=169481;total_match_length=2929;total_match_span=0.998636
NT_033777.3	16072597	16072598	3R_16072597_16072597_297	1472	INS	MATCH		n_hits > 1, nested McClintock inside		NT_033777.3	16072592	16072593	GT-sv-sn_pangenome	5	n_hits=3;fragmts=2,1,1;match_lengths=1013,390,461;repeat_ids=con46_297,con10_McClintock,con46_297;matching_classes=Unknown,Unknown,Unknown;RM_hit_strands=+,+,+;RM_hit_IDs=44677/44679,44678,44680;total_match_length=1465;total_match_span=0.995245
NT_033777.3	18881573	18881574	3R_18881573_18881573_3S18	365	INS	MATCH		GT much longer		NT_033777.3	18881576	18881577	GT-sv-sn_pangenome	3	n_hits=1;fragmts=1;match_lengths=6035;repeat_ids=con10_3S18;matching_classes=Unknown;RM_hit_strands=C;RM_hit_IDs=175868;total_match_length=6035;total_match_span=0.999834;TSD=TTATAT,TTATAT
NT_033777.3	19115242	19115243	3R_19115242_19115242_Gypsy-2_Dsim	5222	INS	MATCH		n_hits > 1, TE not in MCTE		NT_033777.3	19115261	19115262	GT-sv-sn_pangenome	19	n_hits=2;fragmts=2,1;match_lengths=4615,517;repeat_ids=con41_UnFmcl001_RLX-incomp,con41_UnFmcl001_RLX-incomp;matching_classes=Unknown,Unknown;RM_hit_strands=+,+;RM_hit_IDs=45668/45669,45670;total_match_length=5132;total_match_span=0.988444
NT_033777.3	19514534	19514535	3R_19514534_19514534_I-element	5369	INS	MATCH		far (361)		NT_033777.3	19514173	19514174	GT-sv-sn_pangenome	361	n_hits=1;fragmts=1;match_lengths=5258;repeat_ids=con26_I-element;matching_classes=Unknown;RM_hit_strands=C;RM_hit_IDs=176866;total_match_length=5258;total_match_span=0.99867
NT_033777.3	22842357	22842358	3R_22842357_22842357_Rt1a	150	INS	MATCH		GT longer, n_hits > 1		NT_033777.3	22842358	22842359	GT-sv-sn_pangenome	1	n_hits=2;fragmts=1,2;match_lengths=150,4896;repeat_ids=con14_Rt1a,con15_Rt1b;matching_classes=Unknown,Unknown;RM_hit_strands=+,+;RM_hit_IDs=47129,47130/47131;total_match_length=5046;total_match_span=0.951896
NT_033777.3	24203889	24203890	3R_24203889_24203889_Tirant	8357	INS	MATCH		n_hits > 1		NT_033777.3	24203884	24203885	GT-sv-sn_pangenome	5	n_hits=2;fragmts=3,1;match_lengths=8348,5268;repeat_ids=con26_Tirant,DBGP_ZAM;matching_classes=Unknown,Unknown;RM_hit_strands=C,C;RM_hit_IDs=47621/47623/47624,47622;total_match_length=8348;total_match_span=0.99988
NT_033777.3	25905259	25905260	3R_25905259_25905259_Blastopia	277	INS	MATCH		> 30bp sveval, Blastopia absent from MCTE library, flea assigned instead		NT_033777.3	25905167	25905168	GT-sv-sn_pangenome	92	n_hits=1;fragmts=1;match_lengths=276;repeat_ids=con15_flea;matching_classes=Unknown;RM_hit_strands=+;RM_hit_IDs=48376;total_match_length=276;total_match_span=0.978723;TSD=TATAT,TATAT
NT_033777.3	26437357	26437358	3R_26437357_26437357_H	1540	INS	MATCH		far (481)		NT_033777.3	26436876	26436877	GT-sv-sn_pangenome	481	n_hits=1;fragmts=2;match_lengths=1584;repeat_ids=con43_H;matching_classes=Unknown;RM_hit_strands=C;RM_hit_IDs=182988/182989;total_match_length=1584;total_match_span=0.9956
NT_033777.3	27058092	27058093	3R_27058092_27058099_jockey	2504	INS	MATCH		GT shorter		NT_033777.3	27058092	27058093	GT-sv-sn_pangenome	0	n_hits=1;fragmts=1;match_lengths=2021;repeat_ids=con20_jockey;matching_classes=Unknown;RM_hit_strands=+;RM_hit_IDs=183489;total_match_length=2021;total_match_span=0.991172;TSD=TACCATTAAG,TACCATTAAG
NT_033777.3	28273761	28273762	3R_28273761_28273761_Max-element	8404	INS	MATCH		n_hits > 1		NT_033777.3	28273768	28273769	GT-sv-sn_pangenome	7	n_hits=2;fragmts=3,1;match_lengths=8320,289;repeat_ids=con17_Max-element,con17_Max-element;matching_classes=Unknown,Unknown;RM_hit_strands=+,+;RM_hit_IDs=49374/49375/49376,49377;total_match_length=8406;total_match_span=0.998693
NT_033777.3	28942708	28942709	3R_28942708_28942708_H	1523	INS	MATCH		far (319)		NT_033777.3	28942389	28942390	GT-sv-sn_pangenome	319	n_hits=1;fragmts=2;match_lengths=1499;repeat_ids=con43_H;matching_classes=Unknown;RM_hit_strands=+;RM_hit_IDs=184435/184436;total_match_length=1499;total_match_span=0.995352
NT_033777.3	28953278	28953279	3R_28953278_28953278_roo	7553	INS	MATCH		> 30bp sveval		NT_033777.3	28953127	28953128	GT-sv-sn_pangenome	151	n_hits=1;fragmts=3;match_lengths=7444;repeat_ids=con48_roo;matching_classes=Unknown;RM_hit_strands=+;RM_hit_IDs=184438/184439/184440;total_match_length=7444;total_match_span=0.998257
NT_033778.4	8504448	8504449	2R_8504448_8504448_Stalker4	446	INS	MATCH		n_hits > 1, GT much longer (SV is longer in GT)		NT_033778.4	8504444	8504445	GT-sv-sn_pangenome	4	n_hits=3;fragmts=1,1,1;match_lengths=431,1146,5895;repeat_ids=con7_Stalker4,con42_mdg1,con7_Stalker4;matching_classes=Unknown,Unknown,Unknown;RM_hit_strands=+,+,+;RM_hit_IDs=80179,80180,80181;total_match_length=7207;total_match_span=0.999168
NT_033778.4	10670043	10670044	2R_10670043_10670043_jockey	5008	INS	MATCH		> 30bp distance for sveval		NT_033778.4	10670011	10670012	GT-sv-sn_pangenome	32	n_hits=1;fragmts=1;match_lengths=5008;repeat_ids=con20_jockey;matching_classes=Unknown;RM_hit_strands=C;RM_hit_IDs=81070;total_match_length=5008;total_match_span=0.987576;TSD=GAATTTATTCAG,GAATTTATTCAG
NT_033778.4	17448127	17448128	2R_17448127_17448127_297	6236	INS	MATCH		> 30bp distance for sveval		NT_033778.4	17447951	17447952	GT-sv-sn_pangenome	176	n_hits=1;fragmts=2;match_lengths=6229;repeat_ids=con46_297;matching_classes=Unknown;RM_hit_strands=+;RM_hit_IDs=83517/83518;total_match_length=6229;total_match_span=0.998877;TSD=TATA,TATA
NT_033778.4	19092847	19092848	2R_19092847_19092847_jockey	5004	INS	MATCH		< 30bp - sveval?		NT_033778.4	19092825	19092826	GT-sv-sn_pangenome	22	n_hits=1;fragmts=1;match_lengths=5002;repeat_ids=con20_jockey;matching_classes=Unknown;RM_hit_strands=C;RM_hit_IDs=84027;total_match_length=5002;total_match_span=0.99128;TSD=ACTAAGGGGATT,ACTAAGGggatt
NT_033779.5	777151	777152	2L_777151_777151_transib1	2673	INS	MATCH		n_hits > 1		NT_033779.5	777151	777152	GT-sv-sn_pangenome	0	n_hits=2;fragmts=1,1;match_lengths=2673,41;repeat_ids=con5_transib1,con5_transib1;matching_classes=Unknown,Unknown;RM_hit_strands=+,C;RM_hit_IDs=86782,86783;total_match_length=2714;total_match_span=0.895414
NT_033779.5	2942467	2942468	2L_2942467_2942467_Nomad	14528	INS	MATCH		TE not in MCTE library		NT_033779.5	2942467	2942468	GT-sv-sn_pangenome	0	n_hits=2;fragmts=4,1;match_lengths=14516,905;repeat_ids=con25_opus,con25_opus;matching_classes=Unknown,Unknown;RM_hit_strands=C,C;RM_hit_IDs=87417/87418/87419/87421,87420;total_match_length=14516;total_match_span=0.999931
NT_033779.5	3506092	3506093	2L_3506092_3506092_roo	12015	INS	MATCH		nhits > 1		NT_033779.5	3506088	3506089	GT-sv-sn_pangenome	4	n_hits=2;fragmts=3,2;match_lengths=8428,3613;repeat_ids=con48_roo,con48_roo;matching_classes=Unknown,Unknown;RM_hit_strands=C,C;RM_hit_IDs=87569/87570/87571,87572/87573;total_match_length=12013;total_match_span=0.999584
NT_033779.5	5734880	5734881	2L_5734880_5734880_FB4	2299	INS	MATCH		n_hits > 1		NT_033779.5	5734873	5734874	GT-sv-sn_pangenome	7	n_hits=3;fragmts=1,2,1;match_lengths=834,2239,1499;repeat_ids=con2_NOF,con48_FB,con48_FB;matching_classes=Unknown,Unknown,Unknown;RM_hit_strands=C,C,+;RM_hit_IDs=88184,88185/88187,88186;total_match_length=2296;total_match_span=0.995232
NT_033779.5	6889081	6889082	2L_6889081_6889081_blood	5569	INS	MATCH		n_hits > 1		NT_033779.5	6889101	6889102	GT-sv-sn_pangenome	20	n_hits=3;fragmts=1,1,1;match_lengths=392,129,5126;repeat_ids=con16_blood,con48_412,con16_blood;matching_classes=Unknown,Unknown,Unknown;RM_hit_strands=+,+,+;RM_hit_IDs=189890,189891,189892;total_match_length=5533;total_match_span=0.998196
NT_033779.5	9862403	9862404	2L_9862403_9862403_jockey	344	INS	MATCH		> 30bp distance for sveval		NT_033779.5	9861960	9861961	GT-sv-sn_pangenome	443	n_hits=1;fragmts=1;match_lengths=344;repeat_ids=con20_jockey;matching_classes=Unknown;RM_hit_strands=C;RM_hit_IDs=89637;total_match_length=344;total_match_span=0.932249;TSD=ACACATGCAT,ACACATGCAT
NT_033779.5	10633323	10633324	2L_10633323_10633323_412	7489	INS	MATCH		> 30bp distance for sveval		NT_033779.5	10633255	10633256	GT-sv-sn_pangenome	68	n_hits=1;fragmts=2;match_lengths=7439;repeat_ids=con48_412;matching_classes=Unknown;RM_hit_strands=+;RM_hit_IDs=89890/89891;total_match_length=7439;total_match_span=0.992661;TSD=AAGAAAAGTGCGTGAAGCCTCATTGAATA,aagaaaaagtgcGTGAAGCCTCATTGAATA
NT_033779.5	11046145	11046146	2L_11046145_11046145_jockey	252	INS	MATCH		exactly at 30bp - sveval?		NT_033779.5	11046115	11046116	GT-sv-sn_pangenome	30	n_hits=1;fragmts=1;match_lengths=252;repeat_ids=con20_jockey;matching_classes=Unknown;RM_hit_strands=C;RM_hit_IDs=89994;total_match_length=252;total_match_span=0.82623
NT_033779.5	11339469	11339470	2L_11339469_11339469_blood	7410	INS	MATCH		> 30bp distance for sveval		NT_033779.5	11339809	11339810	GT-sv-sn_pangenome	340	n_hits=1;fragmts=2;match_lengths=7331;repeat_ids=con16_blood;matching_classes=Unknown;RM_hit_strands=C;RM_hit_IDs=194515/194516;total_match_length=7331;total_match_span=0.998774
NT_033779.5	12255314	12255315	2L_12255314_12255317_Rt1a	3906	INS	MATCH		> 30bp distance for sveval		NT_033779.5	12255272	12255273	GT-sv-sn_pangenome	42	n_hits=1;fragmts=3;match_lengths=3972;repeat_ids=con14_Rt1a;matching_classes=Unknown;RM_hit_strands=C;RM_hit_IDs=90292/90293/90294;total_match_length=3972;total_match_span=0.986097
NT_033779.5	13110958	13110959	2L_13110958_13110958_mdg1	7372	INS	MATCH		< 30bp - sveval?		NT_033779.5	13110935	13110936	GT-sv-sn_pangenome	23	n_hits=1;fragmts=3;match_lengths=7262;repeat_ids=con42_mdg1;matching_classes=Unknown;RM_hit_strands=+;RM_hit_IDs=166140/166141/166142;total_match_length=7262;total_match_span=0.999174;TSD=ATGAGATAG,ATGGATAG
NT_033779.5	14592665	14592666	2L_14592665_14592665_Gypsy-24_Dya	5254	INS	MATCH		TE not in MCTE library		NT_033779.5	14592658	14592659	GT-sv-sn_pangenome	7	n_hits=1;fragmts=1;match_lengths=5254;repeat_ids=con12_UnFmcl011_RLX-incomp;matching_classes=Unknown;RM_hit_strands=+;RM_hit_IDs=91200;total_match_length=5254;total_match_span=0.999619;TSD=CGAATGA,CGCATGA
NT_033779.5	16447743	16447744	2L_16447743_16447743_Burdock	2580	INS	MATCH		> 30bp distance for sveval		NT_033779.5	16447787	16447788	GT-sv-sn_pangenome	44	n_hits=1;fragmts=2;match_lengths=2574;repeat_ids=con20_Burdock;matching_classes=Unknown;RM_hit_strands=C;RM_hit_IDs=91857/91858;total_match_length=2574;total_match_span=0.997674
NT_033779.5	16631259	16631260	2L_16631259_16631261_Copia	2711	INS	MATCH		GraffiTE shorter, same TE		NT_033779.5	16631257	16631258	GT-sv-sn_pangenome	2	n_hits=1;fragmts=1;match_lengths=275;repeat_ids=con23_copia;matching_classes=Unknown;RM_hit_strands=+;RM_hit_IDs=91968;total_match_length=275;total_match_span=0.975177;TSD=GAAG,GAAG
NT_037436.4	5502352	5502353	3L_5502352_5502352_Copia	276	INS	MATCH		exact match		NT_037436.4	5502350	5502351	GT-sv-sn_pangenome	2	n_hits=1;fragmts=1;match_lengths=276;repeat_ids=con23_copia;matching_classes=Unknown;RM_hit_strands=+;RM_hit_IDs=106228;total_match_length=276;total_match_span=0.975265;TSD=GCAT,GCAT
NT_037436.4	6659785	6659786	3L_6659785_6659785_Rt1a	158	INS	MATCH		n_hits > 1 (SV is longer) but Rt1a matches		NT_037436.4	6659858	6659859	GT-sv-sn_pangenome	73	n_hits=2;fragmts=2,1;match_lengths=4963,150;repeat_ids=con15_Rt1b,con14_Rt1a;matching_classes=Unknown,Unknown;RM_hit_strands=C,C;RM_hit_IDs=106578/106579,106580;total_match_length=5113;total_match_span=0.954274
NT_037436.4	8827305	8827306	3L_8827305_8827305_P-element	1153	INS	MATCH		EXACT, > 30bp sveval		NT_037436.4	8827437	8827438	GT-sv-sn_pangenome	132	n_hits=1;fragmts=3;match_lengths=1153;repeat_ids=con33_P-element;matching_classes=Unknown;RM_hit_strands=+;RM_hit_IDs=107176/107177/107178;total_match_length=1153;total_match_span=0.99055;TSD=GTGTGGTT,GTGTGGTT
NT_037436.4	8988806	8988807	3L_8988806_8988808_rover	7475	INS	MATCH		n_hits > 1		NT_037436.4	8988803	8988804	GT-sv-sn_pangenome	3	n_hits=3;fragmts=1,3,1;match_lengths=104,7014,303;repeat_ids=con17_rover,con17_rover,con17_rover;matching_classes=Unknown,Unknown,Unknown;RM_hit_strands=+,+,+;RM_hit_IDs=191736,191737/191738/191739,191740;total_match_length=7297;total_match_span=0.998631
NT_037436.4	10095009	10095010	3L_10095009_10095009_Blastopia	276	INS	MATCH		RM assigns flea instead of blastopia (BLASTOPIA not in MCTE library)		NT_037436.4	10095021	10095022	GT-sv-sn_pangenome	12	n_hits=1;fragmts=1;match_lengths=275;repeat_ids=con15_flea;matching_classes=Unknown;RM_hit_strands=+;RM_hit_IDs=107642;total_match_length=275;total_match_span=0.978648;TSD=TGTAT,TGTAT
NT_037436.4	17719040	17719041	3L_17719040_17719043_297	8230	INS	MATCH		n_hits > 1, within a jockey		NT_037436.4	17719036	17719037	GT-sv-sn_pangenome	4	n_hits=2;fragmts=2,1;match_lengths=12023,5008;repeat_ids=con46_297,con20_jockey;matching_classes=Unknown,Unknown;RM_hit_strands=+,+;RM_hit_IDs=110625/110627,110626;total_match_length=12023;total_match_span=0.999418
NT_033777.3	7485686	7485687	3R_7485686_7485686_jockey	4414	INS	possible MATCH		> 30bp, length different		NT_033777.3	7485124	7485125	GT-sv-sn_pangenome	562	n_hits=1;fragmts=1;match_lengths=4999;repeat_ids=con20_jockey;matching_classes=Unknown;RM_hit_strands=+;RM_hit_IDs=40758;total_match_length=4999;total_match_span=0.997406;TSD=TCTCAACTGG,TCTCAActgg
NT_033778.4	8546177	8546178	2R_8546177_8546177_Transpac	3270	INS	possible MATCH		n_hits > 1, GT much longer, > 600bp		NT_033778.4	8546780	8546781	GT-sv-sn_pangenome	603	n_hits=1;fragmts=1;match_lengths=5189;repeat_ids=con24_Transpac;matching_classes=Unknown;RM_hit_strands=C;RM_hit_IDs=168274;total_match_length=5189;total_match_span=0.99923
NT_033779.5	1378624	1378625	2L_1378624_1378624_Doc	110	INS	possible MATCH		> 30bp, length different		NT_033779.5	1378515	1378516	GT-sv-sn_pangenome	109	n_hits=1;fragmts=1;match_lengths=947;repeat_ids=con12_Doc;matching_classes=Unknown;RM_hit_strands=+;RM_hit_IDs=173935;total_match_length=947;total_match_span=0.982365;TSD=TTATGTAAACGCT,TTATGTAAACGCT
NT_033779.5	13585500	13585501	2L_13585500_13585500_FB4	3646	INS	possible MATCH		> 30bp, length different		NT_033779.5	13585633	13585634	GT-sv-sn_pangenome	133	n_hits=9;fragmts=2,3,1,1,1,1,1,1,1;match_lengths=2541,3988,952,1247,1281,1281,952,1337,982;repeat_ids=con48_FB,con48_FB,con48_FB,con48_FB,con48_FB,con48_FB,con48_FB,con48_FB,con48_FB;matching_classes=Unknown,Unknown,Unknown,Unknown,Unknown,Unknown,Unknown,Unknown,Unknown;RM_hit_strands=+,C,C,+,C,C,C,+,C;RM_hit_IDs=90829/90831,90830/90832/90840,90833,90834,90835,90836,90837,90838,90839;total_match…
NT_033779.5	14253113	14253114	2L_14253113_14253113_jockey	1819	INS	possible MATCH		slightly longer and bp > 100bp in GT		NT_033779.5	14252473	14252474	GT-sv-sn_pangenome	640	n_hits=1;fragmts=1;match_lengths=2340;repeat_ids=con20_jockey;matching_classes=Unknown;RM_hit_strands=C;RM_hit_IDs=167577;total_match_length=2340;total_match_span=0.981132
NT_037436.4	11036257	11036258	3L_11036257_11036293_jockey	3025	INS	possible MATCH		GT shorter, > 30 bp sveval		NT_037436.4	11036301	11036302	GT-sv-sn_pangenome	44	n_hits=1;fragmts=2;match_lengths=1045;repeat_ids=con20_jockey;matching_classes=Unknown;RM_hit_strands=+;RM_hit_IDs=107977/107978;total_match_length=1045;total_match_span=0.969388
NT_037436.4	12331344	12331345	3L_12331344_12331344_H	132	INS	possible MATCH		GT much longer		NT_037436.4	12331261	12331262	GT-sv-sn_pangenome	83	n_hits=1;fragmts=2;match_lengths=1456;repeat_ids=con43_H;matching_classes=Unknown;RM_hit_strands=+;RM_hit_IDs=164887/164888;total_match_length=1456;total_match_span=0.996578;TSD=CCAC,CCAC
NT_037436.4	13994045	13994046	3L_13994045_13994045_P-element	1125	INS	possible MATCH		n_hits > 1, GT much longer, FAR (519bp)		NT_037436.4	13993526	13993527	GT-sv-sn_pangenome	519	n_hits=2;fragmts=2,2;match_lengths=1113,1124;repeat_ids=con33_P-element,con33_P-element;matching_classes=Unknown,Unknown;RM_hit_strands=+,C;RM_hit_IDs=109117/109118,109119/109120;total_match_length=2195;total_match_span=0.995014
NC_004354.4	5300155	5300156	X_5300155_5300155_NewFam06	284	INS	RECH FP		insert is in dm6
NC_004354.4	20756008	20756009	X_20756008_20756008_I-element	1061	INS	RECH FP		left flank has 1000 bp of insert that is not a TE, full SV is ~2kb, while TE is ~1kb. 2kb SV found by SVIM
NT_033777.3	18042167	18042168	3R_18042167_18042167_Stalker2	1262	INS	RECH FP		left flank is not mapping at location, right flank only maps 500bp within a Nomad LTR regions
NT_033777.3	19666493	19666494	3R_19666493_19666499_INE-1	198	INS	RECH FP	Figure S4	INE-1 is present in dm6
NT_033777.3	20126106	20126107	3R_20126106_20126106_INE-1	311	INS	RECH FP		Helitron in dm6
NT_033777.3	20151766	20151767	3R_20151766_20151766_Copia	5154	INS	RECH FP		confirmed, exists in individual svim VCF but SV is 2kb longer, with TE coverage < 80%
NT_033777.3	26413337	26413338	3R_26413337_26413337_INE-1	624	INS	RECH FP		no location on dm6 where left and right match (only either or, and not at excpected location)
NT_033777.3	28473393	28473394	3R_28473393_28473393_roo	7909	INS	RECH FP		only left (poorly) maps at excpected location
NT_033778.4	6460286	6460287	2R_6460286_6460286_Copia2	2842	INS	RECH FP		only right flank match ISO-1 partially, not found in GT VCFs, within a TE, but no evidence from left flank. Likely spurious.
NT_033778.4	6482661	6482662	2R_6482661_6482661_Micropia	338	INS	RECH FP	Figure S7	Micropia is in dm6 (RepeatMasker) -- the SLA-001 genome has a tandem duplication compared to ISO-1, but doesn't look like a TE insertion.
NT_033778.4	13557414	13557415	2R_13557414_13557416_mdg3	102	INS	RECH FP		insert in dm6, not annotated as TE
NT_033778.4	15437010	15437011	2R_15437010_15437085_jockey	1210	INS	RECH FP		no flanking hit on dm6
NT_033778.4	18638009	18638010	2R_18638009_18638009_Kepler	4079	INS	RECH FP		the left flank is a ttata tandem repeats, if extended to the 5'end, match (but not exact) a BEL_I contained within the ttata repeat. Kepler from MCTE doesn't seem to be in the fragment Might be a complicated rearangement. Nothing in svim VCF.
NT_033778.4	21826762	21826763	2R_21826762_21826762_roo	8045	INS	RECH FP	Figure S6	right only map in roo_I insert in dm6 at this position, left does not map at expected location. Right has also another roo bit on the 3' end that re-match to the dm6's roo, probably increasing mapping error
NT_033778.4	24184717	24184718	2R_24184717_24184717_Quasimodo	653	INS	RECH FP		right flank is a 412, that maps in reverse at expected location, but left flank has no TE and maps further to the right
NT_033779.5	1669498	1669499	2L_1669498_1669498_Copia	5166	INS	RECH FP		only right flank match
NT_033779.5	7559003	7559004	2L_7559003_7559003_Burdock	2533	INS	RECH FP		left and righ flank match ~150kb appart, appear like a huge deletion in RAL-176 (not reported by svim asm). there is a Burdock near the right flanck mapping.
NT_033779.5	9022388	9022389	2L_9022388_9022388_HMS-Beagle2	2865	INS	RECH FP		only righ end match
NT_033779.5	13579882	13579883	2L_13579882_13579882_FB4	815	INS	RECH FP		only right flank match
NT_033779.5	16717577	16717578	2L_16717577_16717579_INE-1	105	INS	RECH FP		insert in dm6
NT_037436.4	6997677	6997678	3L_6997677_6997679_Invader3	147	INS	RECH FP	Figure S5	insert in dm6, not annotated as TE
NT_037436.4	7065576	7065577	3L_7065576_7065576_roo	3314	INS	RECH FP		right flank does not map at expected location
NC_004354.4	4157949	4157950	X_4157949_4157949_Blastopia	276	INS	RECH TP		Blastopia INS yes, but misses a 297 deletions (~7kb), also not found by svim-asm
NC_004354.4	6404906	6404907	X_6404906_6404916_Rt1b	1634	INS	RECH TP		INS seems true, but misses a ~500bp deletion. Nor INS or DEL found by svim
NC_004354.4	12077620	12077621	X_12077620_12077620_jockey	342	INS	RECH TP		confirmed, not found by SVIM
NC_004354.4	20100456	20100457	X_20100456_20100456_jockey	1359	INS	RECH TP	Figure S9	confirmed, not found by SVIM
NT_033777.3	7355247	7355248	3R_7355247_7355247_S-element	1739	INS	RECH TP		confirmed, not found by SVIM
NT_033777.3	19554372	19554373	3R_19554372_19554372_H	1498	INS	RECH TP		confirmed, not found by SVIM
NT_033777.3	24494970	24494971	3R_24494970_24494970_roo	7575	INS	RECH TP		confirmed, not found by SVIM
NT_033777.3	28988784	28988785	3R_28988784_28988784_Nomad	5906	INS	RECH TP		solo-LTR recombination in dm6, full-length in MUN-008, no INS/DEL from SVIM
NT_033778.4	18808155	18808156	2R_18808155_18808155_BS	540	INS	RECH TP	Figure S10	confirmed, not found by SVIM
NT_033778.4	23493097	23493098	2R_23493097_23493097_412	7496	INS	RECH TP		SURVIVOR merge issue?
NT_033779.5	4582038	4582039	2L_4582038_4582038_blood	7424	INS	RECH TP		confirmed, not found by SVIM
NT_033779.5	15538814	15538815	2L_15538814_15538817_mdg1	3934	INS	RECH TP		confirmed, not found by SVIM
NT_037436.4	11848360	11848361	3L_11848360_11848360_blood	398	INS	RECH TP		confirmed, not found by SVIM
NT_037436.4	12128400	12128401	3L_12128400_12128400_H	1494	INS	RECH TP	Figure S8	confirmed, not found by SVIM
NT_037436.4	12646354	12646355	3L_12646354_12646381_jockey	1429	INS	RECH TP		confirmed, not found by SVIM
legend	description			count	proportion
MATCH	unambiguous match			45	0.478723
possible MATCH	at least two of: ambiguity in TE name, size or breakpoint offset			8	0.0851064
RECH FP	not found by GraffiTE, verified FP in Rech data			22	0.234043
RECH TP	not found by GraffiTE, verified TP in Rech data			15	0.159574
FILTER	was filtered out after RepeatMasker (hit < 80% SV)			4	0.0425532
