## Supplementary Table 3 for "A Unified Framework to Analyze Transposable Element Insertion Polymorphisms using Graph Genomes"

### Sheet: Table S3
Supplementary Table 3. Information relative to Cannabis sativa genome assemblies used with GraffiTE
genome name	GenBank ID	strain	sex	year	scaffolds	contigs	coverage	technology	assembly link	reference
Cannbio-2	GCA_016165845.1	Cannbio-2	female	2020	147	8919	86.0x	PB Sequel	https://www.ncbi.nlm.nih.gov/assembly/GCA_016165845.1	Braich et al., 2020
Csat_AbacusV2	GCA_025232715.1	Abacus	female	2022	160	1023	83.0x	PB Sequel	https://www.ncbi.nlm.nih.gov/assembly/GCA_025232715.1	NA
ASM2916894v1	GCA_029168945.1	Pink pepper	female	2023	17	70	299.0x	Oxford Nanopore GridION; PacBio RSII; Illumina NovaSeq	https://www.ncbi.nlm.nih.gov/assembly/GCA_029168945.1	NA
ASM341772v2	GCA_003417725.2	Finola	?	2018	5303	5303	97.635555363x	PacBio	https://www.ncbi.nlm.nih.gov/assembly/GCA_003417725.2	Laverty et al., 2019
ASM23057v5	GCA_000230575.5	Purple Kush	?	2018	12836	12836	79.0x	PacBio	https://www.ncbi.nlm.nih.gov/assembly/GCA_000230575.5	Laverty et al., 2019
ASM1303036v1	GCA_013030365.1	JL	?	2020	483	2978	153x	PacBio Sequel	https://www.ncbi.nlm.nih.gov/assembly/GCA_013030365.1	Gao et al., 2019
JL5	GCA_016415525.1	Jamaican Lion ^4	female	2020		658	85x	PacBio Sequel	https://www.ncbi.nlm.nih.gov/assembly/GCA_016415525.1	McKernan et al., 2020
JL_Mother	GCA_012923435.1	Jamaican Lion ^4	female	2020		1599	125.0x	PacBio Sequel	https://www.ncbi.nlm.nih.gov/assembly/GCA_012923435.1	McKernan et al., 2020
JL_Father	GCA_013030025.1	Jamaican Lion ^4	male	2020		1264	125.0x	PacBio Sequel	https://www.ncbi.nlm.nih.gov/assembly/GCA_013030025.1	McKernan et al., 2020
