## Supplementary Table 4 for "A Unified Framework to Analyze Transposable Element Insertion Polymorphisms using Graph Genomes"

### Sheet: Table S4
Supplementary Table 4. Computational resources usage report. Examples of CPU (available), RAM (peak usage) and runtime for diverse GraffiTE processes. RAM is rounded up to the next Gb, time is rounded up to the next minute.
Model species	Ref genome size / TE content (%)	Input sample (if applicable)	process	# of processes measured	CPUs (available)	RAM (peak)	Process run time
human	3 Gbp / 50%	haploid assemblies	minimap2	2	40	46-47Gb	38-49 mn
		5X HiFi long reads	minimap2	1	40	65Gb	20 mn
		10X HiFi long reads	minimap2	1	40	78Gb	39 mn
		20X HiFi long reads	minimap2	1	40	99Gb	1h 14 mn
		30X HiFi long reads	minimap2	1	40	109Gb	1h 48 mn
		VCF	RepeatMasker	1	40	2Gb	37 mn
		VCF	make_graph (vg)	2	1	4-8Gb	6 mn
		30X HiFi long reads	GraphAligner	2	40	124-125Gb	4h 1 mn
		30X Illumina	Pangenie	2	40	85-87Gb	46 mn
C. sativa	740 Mbp / 70%	haploid assemblies	minimap2	9	40	56-118Gb	12 mn-1h 31 mn
		Long reads (pb, hifi or ONT)	minimap2	5	40	58-93Gb	3h 18 mn-9h 24 mn
		VCF	RepeatMasker	1	40	5Gb	7h 24 mn
Z. mays	2.4 Gbp / 85%	assembly	minimap2	1	40	143G	74.4 mn
		70X PacBio longreads	minimap2	1	40	57G	13h 42 mn
		VCF	RepeatMasker	1	40	31G	203 mn
		VCF	make_graph (vg)	1	40	11G	4 mn
		70X PacBio longreads	GraphAligner	1	40	66 G	11h 25 mn
		Algined GAM	vg call	1	40	12 G	8 mn
