## Supplementary Table 5 for "A Unified Framework to Analyze Transposable Element Insertion Polymorphisms using Graph Genomes"

### Sheet: Table S5
Supplementary Table 5. Dot-plot analysis of the structural variants containing LTR/Copia annotations at the bz locus of Zea mays
Variant	Sequence	Length	GraffiTE annotation	GraffiTE class	Blastn dot-plot
1	tTTCGAAAGGGAATTAGGCTACACCTAAGTTCCTAAAAATTTTGGTGGTTGAAGTGCCCAACCAAAATATTGGATGATTAGTTTGATCTAGTTATAAGTTTACAGGGAAAAGTTCAACATTAGCCATAAAAAGGACCAAGTGTTGGGATTCAACAAAGGAGAGCAATAAGGCAACGAGGGCACCTCTGGATGGAGGCACGGACTGTCCGGTGTGCACGGAAGTGTCCGGTGCGCCCGGTTAGATCGTTTTCTACCCTTCGCCAGAGGACTCGACTTCAACCTGCTCCTAGGGGAAGAGGGAATTCGCGGAGGCCGGCGCGCTATAATTCACCGGACTGTCCGGTGTTGCACGGACATGTCGGTGCGCCAACGAACCGCGGGCCTACGGAACTCGTAATC…	9127	chr9_D_32444039,ji_AC200613_6936	LTR/Copia,LTR/Copia
4	tTTAAATTGAAAGGGAATTGTGCCCTTTCGGGCATTTCTATGTATTTTGGTGATTGAGTGCCAACACCTGTGCTTTATTGGGAATTTTAGGTACATGGATACCAGGTGAAAATCATGAAGTAAAGGTATGTCTCTAAGCCTTAGTACTTGTTTTAATTACATATAATTTGTCTAAGTGTTCGAACCAGCAAGAAGAAGAATAGAGAAAAGGAGAAGGGACTTGCTTTGTGCTCCACGACCCAGCCTCGGTCCTGGAGCACCGGACTGTCCGTGTGCACCGGACAGTGTCCGGTGCGCCATGCTGGCGCGACTCGACTGGGCCGCGATCTCGGGAAATTGGCCGGCGGCGTACGGCTAAATCACCGTACTGTCCGGTTTGCAACGGACGGCCGTGAGCCC…	8947	opie_AC198924_6206	LTR/Copia
7	gAGGCTGAAAGTGAAATGGCCCTTGGGCATTTCCCTAAGTATTTTGTGATTGAGTTGCAAACACAAGTGCTAATGTGAAAATAGGCCCAAGGATGATAAAAAACAAAGTGCAAATCACACGTTAGGATGTTTCTAAGCCTTATACATTGTTTGTGTGTACTAATATATTTGTCTAAGTGTTAGAAACCGTAGAAGACAGCAGATAGACTTGGCTGTGTACGCCAGGGCTGCTCGGTCTGGGGCACCGGACTGTCGGTGGTGCACCGACAGTGTCCGTGGTGCACCGGACAGTGTCCGTTTCGCCAGCTGCCTCAGCCGAAGAGGCCGCGCCCCCCCCCCCCCCCCCCCCTCCGGGTTTTTTCCTCCGGCGGAACTTCGTCTAAATCACTACGGACTGTC…	8843	chr4_D_40959532,chr8_P_116327109	LTR/Copia,LTR/Copia
8	tAATGATTTGAAAGGGAATTAGGCGCCCACCTATTCCCTAATTAATGTTGGTGGTTGAATCGCCCAACCACAATAATTTGGTCTAACTAGTTTGGCTCTAGATTATAATCTCTAACACTAACAGTGCCAAAGTTCCTATAACTCATACTAACTCAAACTGTCCGTCAATACCGTATATGATCCGGACAGGAGATCTTTTTTTCTGAAACAGGCCAAGCGCGAGGACCGTCCGGCCCTTGCGCGGAGCCGTCCGCGACACAAGGATGACCTCGGGACAGAACCAATGCAAAAACATAAGTTACAACTACAGACTGCCGAGAAAACGGACGACCTCCGAGTCCCTCGGCGGAACCTTCCGGCCTCGGCGCGGACCTTCCGAGTTCGGTAAGAACCGAACCC…	9410	ji_AC215728_13156,ji_AC200613_6936	LTR/Copia,LTR/Copia
10	CCCTTGTTGATAACGTAGTTGTCTGCTATCCCCGATCCTGACTCCGAACCCTCCCAACGCAGTAGGGACGTGAGAAGTTGTAGAAGTCCGCTCCCTTCCCAGCAACCCACACAGAAGGAATACAAGAGCATAATTGATGGAAGCTCTTTCTGTCCTATCTTTAGTATATGGTGAATTGATACATATATCTAACCTGTGTACCCCTAAGGGCAGTTTCGGTATTAGCCCATTAAACCCCTTTTTAGGGTTTCTCACACTCCCCTTTGGACGAATACCCGTGACGACTTATGTCTCACGCAAAACTCCCCGAAAAACCCAGTGGGAAAAATGGAGAAAGAGAGCATAGTGTCCACTCGATGTATTGTCACTTAGGCTGGAATGGGCTTCACAACTCACGGA…	8033	debeh_AC177840_246,TE_00010160,TE_00004946,TE_00010537_INT,name_AC197689_5725,TE_00009602_INT	LTR/Copia,TIR/Helitron,TIR/DTM,LTR/Ty3,LTR/unknown,LTR/Copia
12	TAGTGAAAGGGAAATAGGCTTTAAACCTTTTTCAAAGTGATTTTGTTGGTTGAATGACCAACACAACTAATTGGACTACTAGTTGCTACATAGATCCTATATTTATTCTACAAACAGGTGTCAAAGATTCAATCTAAACCAATAAAAAGACCAGACACGGGTCAAAAGAAAGGAGCAAAAAGAACCAACAAAAAAGTGCCCTGGTCGAGCGCACGGACTGTCTCGTGTGCCCCTGACATTGTCCTGTGCACCACCGGACGTGTCCGGCTGCACCAGGGAGATTGCCTTCAAAAACTCTCTCTCACCTTCGGGTTTTCTCAGTCGCAGCCCACTATATTTCACCGGACTTTCGGTGCAATTGCCACCGGACAGTGTCCGGTGCTCCAGAGCTGAAGCGCT…	8847	ji_AC204382_8228	LTR/Copia
